# Nobiletin, a Polymethoxyflavonoid, Activates the Desuccinylase Activity of SIRT5 and Prevents the Development of Heart Failure

**DOI:** 10.1101/2024.01.16.575602

**Authors:** Yoichi Sunagawa, Masafumi Funamoto, Toshihide Hamabe-Horiike, Kehima Hieda, Seiichiro Yabuki, Midori Tomino, Yoshimi Ikai, Anna Suzuki, Shintaro Ogawahara, Asami Yabuta, Hana Sasaki, Ayaka Ebe, Shiomi Naito, Hidemichi Takai, Kana Shimizu, Satoshi Shimizu, Yuto Kawase, Ryuya Naruta, Yasufumi Katanasaka, Tomohiro Asakawa, Toshiyuki Kan, Kiyoshi Mori, Akira Murakami, Masahito Ogura, Nobuya Inagaki, Koji Hasegawa, Tatsuya Morimoto

## Abstract

Nobiletin is a natural compound useful for the prevention and treatment of several diseases. However, the precise role of nobiletin in heart failure is unclear. Nobiletin treatment prevents pressure overload- and myocardial infarction-induced heart failure. Using affinity purification of biotinylated nobiletin from rat heart cell lysates, we identified sirtuin 5 (SIRT5) as a novel nobiletin-binding protein. Nobiletin enhanced the desuccinylase activity of SIRT5 *in vitro*. Compared to wild-type mice, SIRT5-overexpressing transgenic mice resisted pressure overload-induced systolic dysfunction. Conversely, SIRT5 knockout disrupted the nobiletin-mediated therapeutic effects on heart failure in mice. SIRT5 desuccinylated p300 at lysine 1568 and reduced the histone acetyltransferase (HAT) activity of p300. The desuccinylated p300 mutant suppressed the phenylephrine-induced cardiomyocyte hypertrophic responses. These findings suggest that nobiletin prevents heart failure development through SIRT5-dependent inhibition of p300-HAT activity. Nobiletin, a nontoxic dietary compound, is a potential therapeutic agent for heart failure in humans.
