## Supplemental Data for "Nobiletin, a Polymethoxyflavonoid, Activates the Desuccinylase Activity of SIRT5 and Prevents the Development of Heart Failure"

### Sheet: Sheet2
	Unique peptide	Total peptide	Gene Name	Protein Name	Gene Symbol
MRP5_RAT	1	1	Abcc5	ATP-binding cassette sub-family C member 5	MRP5_RAT
D3ZD23_RAT	3	3	Abce1	ATP binding cassette subfamily E member 1	D3ZD23_RAT
ACDSB_RAT	3	4	Acadsb	Short/branched chain specific acyl-CoA dehydrogenase, mitochondrial	ACDSB_RAT
Q5U2X8_RAT	1	1	Acot9	Acyl-CoA thioesterase 9	Q5U2X8_RAT
ACOX1_RAT	3	3	Acox1	Peroxisomal acyl-coenzyme A oxidase 1	ACOX1_RAT
PPAC_RAT	1	1	Acp1	Low molecular weight phosphotyrosine protein phosphatase	PPAC_RAT
ACTN4_RAT	2	2	Actn4	Alpha-actinin-4	ACTN4_RAT
Q5M9F7_RAT	1	1	Actr10	ARP10 actin-related protein 10 homolog (S. cerevisiae)	Q5M9F7_RAT
Q8K3R4_RAT	1	1	Adipoq	30 kDa adipocyte complement-related protein	Q8K3R4_RAT
FETUA_RAT	1	1	Ahsg	Alpha-2-HS-glycoprotein	FETUA_RAT
AMACR_RAT	1	1	Amacr	Alpha-methylacyl-CoA racemase	AMACR_RAT
Q792M9_RAT	2	2	Ank3	AnkyrinG	Q792M9_RAT
AP2M1_RAT	2	2	Ap2m1	AP-2 complex subunit mu	AP2M1_RAT
ARF5_RAT	1	1	Arf5	ADP-ribosylation factor 5	ARF5_RAT
ARPC2_RAT	2	2	Arpc2	Actin-related protein 2/3 complex subunit 2	ARPC2_RAT
Q5U2Q8_RAT	1	1	Asph	Asph protein	Q5U2Q8_RAT
D3ZAF6_RAT	1	1	Atp5mf	ATP synthase subunit f, mitochondrial	D3ZAF6_RAT
USMG5_RAT	1	1	Atp5mk	ATP synthase membrane subunit K, mitochondrial	USMG5_RAT
VATE1_RAT	1	1	Atp6v1e1	V-type proton ATPase subunit E 1	VATE1_RAT
ZA2G_RAT		1	Azgp1	Zinc-alpha-2-glycoprotein	ZA2G_RAT
BAG5_RAT	1	1	Bag5	BAG family molecular chaperone regulator 5	BAG5_RAT
BCAM_RAT	1	1	Bcam	Basal cell adhesion molecule	BCAM_RAT
PGS1_RAT	1	1	Bgn	Biglycan	PGS1_RAT
CAND1_RAT	1	1	Cand1	Cullin-associated NEDD8-dissociated protein 1	CAND1_RAT
CAPR1_RAT	1	1	Caprin-1	Caprin-1	CAPR1_RAT
TCPE_RAT	3	3	Cct5	T-complex protein 1 subunit epsilon	TCPE_RAT
Q6MG74_RAT	1	1	Cfb	C3/C5 convertase	Q6MG74_RAT
B2RZB5_RAT	1	1	Chmp2a	Charged multivesicular body protein 2A	B2RZB5_RAT
F1M949_RAT	1	1	Ckap5	Cytoskeleton associated protein 5	F1M949_RAT
G3V8C4_RAT	1	1	Clic4	Chloride intracellular channel protein	G3V7C4_RAT
CLIC5_RAT	2	2	Clic5	Chloride intracellular channel protein 5	CLIC5_RAT
CSN3_RAT	1	1	Cops3	COP9 signalosome complex subunit 3	CSN3_RAT
COQ4_RAT	1	1	Coq4	Ubiquinone biosynthesis protein COQ4 homolog, mitochondrial	COQ4_RAT
G3V624_RAT	1	1	Coro1c	Coronin	G3V624_RAT
CYC2_RAT	2	2	Cyc2	Terpentetriene synthase	CYC2_RAT
PGS2_RAT	2	2	Dcn	Decorin	PGS2_RAT
B5DEP0_RAT	2	1	Dguok	Dguok protein	B5DEP0_RAT
DNJB6_RAT	2	2	Dnajb6	DnaJ homolog subfamily B member 6	DNJB6_RAT
Q4V8H5_RAT	3	3	Dnpep	Aspartyl aminopeptidase	Q4V8H5_RAT
DPP2_RAT	1	1	Dpp7	Dipeptidyl peptidase 2	DPP2_RAT
DPYL3_RAT	1	1	Dpysl3	Dihydropyrimidinase-related protein 3	DPYL3_RAT
Q5I0F0_RAT	2	2	Drg1	Developmentally regulated GTP binding protein 1	Q5I0F0_RAT
DLRB1_RAT	1	1	Dynlrb1	Dynein light chain roadblock-type 1	DLRB1_RAT
EF1D_RAT	1	1	Eef1d	Elongation factor 1-delta	EF1D_RAT
EF1G_RAT	2	2	Eef1g	Elongation factor 1-gamma	EF1G_RAT
IF2G_RAT	3	3	Eif2s3	Eukaryotic translation initiation factor 2 subunit 3, X-linked	IF2G_RAT
D4A174_RAT	1	1	Eif4e2	Eukaryotic translation initiation factor 4E family member 2	D4A174_RAT
B5DF91_RAT	1	1	Elavl1	ELAV-like protein 1	B5DF91_RAT
ELOB_RAT	1	1	Elob	Elongin-B	ELOB_RAT
ELP1_RAT	1	1	Elp1	Elongator complex protein 1	ELP1_RAT
EMAL1_RAT	1	1	Eml1	Echinoderm microtubule-associated protein-like 1	EMAL1_RAT
E41L1_RAT	1	1	Epb41l1	Band 4.1-like protein 1	E41L1_RAT
Q8R2E7_RAT	1	1	Fadd	FAS-associated death domain protein	Q8R2E7_RAT
FIBA_RAT	2	2	Fga	Fibrinogen alpha chain	FIBA_RAT
FGF1_RAT	1	1	Fgf1	Fibroblast growth factor 1	FGF1_RAT
FYN_RAT	1	1	Fyn	Tyrosine-protein kinase Fyn	FYN_RAT
Q6AY21_RAT	1	1	G3bp2	G3BP stress granule assembly factor 2	Q6AY21_RAT
Q9JKB7_RAT	1	1	Gda	Guanine deaminase	Q9JKB7_RAT
F1LXF5_RAT	1	1	Get4	Guided entry of tail-anchored proteins factor 4	F1LXF5_RAT
GFAP_RAT	1	1	Gfap	Glial fibrillary acidic protein	GFAP_RAT
F1M5V2_RAT	1	1	Glipr2	GLI pathogenesis-related 2	F1M5V2_RAT
GPX3_RAT	1	1	Gpx3	Glutathione peroxidase 3	GPX3_RAT
GSK3A_RAT	1	1	Gsk3a	Glycogen synthase kinase-3 alpha	GSK3A_RAT
GSHR_RAT	3	1	Gsr	Glutathione reductase	GSHR_RAT
D3ZBN0_RAT	1	1	H1-5	Histone H1.5	D3ZBN0_RAT
HCK_RAT	1	1	Hck	Tyrosine-protein kinase HCK	HCK_RAT
F1LM82_RAT	1	1	Hnrnpa2b1	Heterogeneous nuclear ribonucleoproteins A2/B1	F1LM82_RAT
Q5U1Y5_RAT	1	1	Hnrnpl	Heterogeneous nuclear ribonucleoprotein L	Q5U1Y5_RAT
D3ZC55_RAT	1	1	Hspa12a	Heat shock protein family A (Hsp70) member 12A	D3ZC55_RAT
ALS_RAT	1	1	Igfals	Insulin-like growth factor-binding protein complex acid labile subunit	ALS_RAT
ILF2_RAT	1	1	Ilf2	Interleukin enhancer-binding factor 2	ILF2_RAT
IST1_RAT	1	1	Ist1	IST1 homolog	IST1_RAT
ITAD_RAT	1	1	Itgad	Integrin alpha-D	ITAD_RAT
RAB14_RAT	3	3	Kif16b	Kinesin-like protein KIF16B	RAB14_RAT
Q56R18_RAT	1	1	Kpna3	Importin subunit alpha	Q56R17_RAT
Q56R17_RAT	1	1	Kpna4	Importin subunit alpha	Q568Z8_RAT
K22E_RAT	1	1	Krt2	Keratin, type II cytoskeletal 2 epidermal	K22E_RAT
K1C42_RAT	1	1	Krt42	Keratin, type I cytoskeletal 42	K1C14_RAT
LEG1_RAT	2	2	Lgals1	Galectin-1	LEG1_RAT
B2GV09_RAT	2	2	Llgl2	Llgl2 protein	B2GV09_RAT
LYRM7_RAT	3	1	Lyrm7	Complex III assembly factor LYRM7	LYRM7_RAT
MK01_RAT	3	4	Mapk1	Mitogen-activated protein kinase 1	MK01_RAT
G3V6A9_RAT	1	1	Mfap4	Microfibril-associated glycoprotein 4-like	G3V6A9_RAT
MTOR_RAT	3	3	Mtor	Serine/threonine-protein kinase mTOR	MTOR_RAT
ML12B_RAT	2	2	Myl12b	Myosin regulatory light chain 12B	ML12B_RAT
D3ZFD0_RAT	1	1	Myo18a	Unconventional myosin-XVIIIa	D3ZFD0_RAT
Q80UL1_RAT	2	2	Myom1	Myomesin 1	Q80UL1_RAT
NDUAB_RAT	1	1	Ndufa11	NADH dehydrogenase [ubiquinone] 1 alpha subcomplex subunit 11	NDUAB_RAT
F1LXA0_RAT	2	2	Ndufa12	NADH dehydrogenase [ubiquinone] 1 alpha subcomplex subunit 12	F1LXA0_RAT
D3ZF13_RAT	2	1	Ndufab1	Acyl carrier protein	D3ZF13_RAT
NDUS4_RAT	1	1	Ndufs4	NADH dehydrogenase [ubiquinone] iron-sulfur protein 4, mitochondrial	NDUS4_RAT
D7NIW0_RAT	1	1	Nedd4l	HECT-type E3 ubiquitin transferase, 2.3.2.26	D7NIW0_RAT
NDK6_RAT	1	1	Nme6	Nucleoside diphosphate kinase 6	NDK6_RAT
NOL3_RAT	1	1	Nol3	Nucleolar protein 3	NOL3_RAT
NONO_RAT	4	4	Nono	Non-POU domain-containing octamer-binding protein	NONO_RAT
NOP58_RAT	1	1	Nop58	Nucleolar protein 58	NOP58_RAT
OLA1_RAT	2	2	Ola1	Obg-like ATPase 1	OLA1_RAT
PABP1_RAT	1	1	Pabpc1	Polyadenylate-binding protein 1	PABP1_RAT
G3V9N0_RAT	1	1	Pabpc4	Polyadenylate-binding protein	G3V9N0_RAT
PALM_RAT	1	1	Palm	Paralemmin-1	PALM_RAT
PARP1_RAT	1	1	Parp1	Poly [ADP-ribose] polymerase 1	PARP1_RAT
PDP1_RAT	3	3	Pdp1	[Pyruvate dehydrogenase [acetyl-transferring]]-phosphatase 1, mitochondrial	PDP1_RAT
PELO_RAT	1	1	Pelo	Protein pelota homolog	PELO_RAT
PIPNA_RAT	1	1	Pitpna	Phosphatidylinositol transfer protein alpha isoform	PIPNA_RAT
MYPT1_RAT	1	1	Ppp1r12a	Protein phosphatase 1 regulatory subunit 12A	MYPT1_RAT
PP2BA_RAT	2	2	Ppp3ca	Protein phosphatase 3 catalytic subunit alpha	PP2BA_RAT
AAPK1_RAT	2	2	Prkaa1	5'-AMP-activated protein kinase catalytic subunit alpha-1	AAPK1_RAT
KAPCB_RAT	1	1	Prkacb	cAMP-dependent protein kinase catalytic subunit beta	KAPCB_RAT
KAP0_RAT	1	1	Prkar1a	cAMP-dependent protein kinase type I-alpha regulatory subunit, Cleaved into: cAMP-dependent protein kinase type I-alpha regulatory subunit, N-terminally processed	KAP0_RAT
KAP2_RAT	2	2	Prkar2a	cAMP-dependent protein kinase type II-alpha regulatory subunit	KAP2_RAT
PRP19_RAT	2	2	Prpf19	Pre-mRNA-processing factor 19	PRP19_RAT
PSB5_RAT	1	1	Psmb5	Proteasome subunit beta type-5	PSB5_RAT
PSPC1_RAT	1	1	Pspc1	Paraspeckle component 1	PSPC1_RAT
PTBP1_RAT	3	4	Ptbp1	Polypyrimidine tract-binding protein 1	PTBP1_RAT
P5CR3_RAT	1	1	Pycr3	Pyrroline-5-carboxylate reductase 3	P5CR3_RAT
G3V6Y6_RAT	1	1	Pygb	Alpha-1,4 glucan phosphorylase, 2.4.1.1	G3V6Y6_RAT
PYGL_RAT	1	1	Pygl	Glycogen phosphorylase, liver form	PYGL_RAT
Q5RKJ9_RAT	1	1	Rab10	RAB10, member RAS oncogene family	Q5RKJ9_RAT
RAB7A_RAT	2	2	Rab7a	Ras-related protein Rab-7a	RAB7A_RAT
RBMX_RAT	1	1	Rbmx	RNA-binding motif protein, X chromosome	RBMX_RAT
RINI_RAT	1	1	Rnh1	Ribonuclease inhibitor	RINI_RAT
RL14_RAT	2	2	Rpl14	Large ribosomal subunit protein eL14, 60S ribosomal protein L14	RL14_RAT
RL19_RAT	1	1	Rpl19	Large ribosomal subunit protein eL19, 60S ribosomal protein L19	RL19_RAT
RL21_RAT	1	1	Rpl21	Large ribosomal subunit protein eL21, 60S ribosomal protein L21	RL21_RAT
RL7A_RAT	1	1	Rpl7a	Large ribosomal subunit protein eL8, 60S ribosomal protein L7a, PLA-X polypeptide, Surfeit locus protein 3	RL7A_RAT
RS17_RAT	2	2	Rps17	Small ribosomal subunit protein eS17, 40S ribosomal protein S17	RS17_RAT
RS26_RAT	1	1	Rps26	Small ribosomal subunit protein eS26, 40S ribosomal protein S26	RS26_RAT
F1LYL8_RAT	1	1	Rps6ka6	Ribosomal protein S6 kinase	F1LYL8_RAT
RTCB_RAT	6	6	Rtcb	RNA-splicing ligase RtcB	RTCB_RAT
SEPT7_RAT	1	1	Septin7	Septin-7	SEPT7_RAT
Q5U3Z7_RAT	1	1	Shmt2	Serine hydroxymethyltransferase	Q5U3Z7_RAT
SIRT5_RAT	2	2	Sirt5	NAD-dependent protein deacylase sirtuin-5, mitochondrial	SIRT5_RAT
D3ZE73_RAT	2	2	Smc1b	Structural maintenance of chromosomes protein	D3ZD73_RAT
AP180_RAT	1	1	Snap91	Clathrin coat assembly protein AP180	AP180_RAT
F1LNJ2_RAT	1	1	Snrnp200	U5 small nuclear ribonucleoprotein 200 kDa helicase	F1LNJ2_RAT
B5DFL0_RAT	3	3	Snta1	Snta1 protein	B5DFL0_RAT
D3ZWC6_RAT	1	1	Sntb1	Syntrophin, beta 1	D3ZWC6_RAT
B0BMT9_RAT	1	1	Sqor	Sulfide quinone oxidoreductase	B0BMT9_RAT
B2RYI2_RAT	1	1	Srp68	Signal recognition particle subunit SRP68	B2RYI2_RAT
SRSF5_RAT	2	2	Srsf5	Serine/arginine-rich splicing factor 5	SRSF5_RAT
LA_RAT	1	1	Ssb	Lupus La protein homolog	LA_RAT
SSBP_RAT	2	2	Ssbp1	Single-stranded DNA-binding protein, mitochondrial	SSBP_RAT
STAT3_RAT	1	1	Stat3	Signal transducer and activator of transcription 3	STAT3_RAT
STIP1_RAT	3	3	Stip1	Stress-induced-phosphoprotein 1	STIP1_RAT
SUV3_RAT	2	2	Suv3	ATP-dependent RNA helicase SUV3 homolog, mitochondrial	SUV3_RAT
SYTM_RAT	1	1	Tars2	Threonine--tRNA ligase, mitochondrial	SYTM_RAT
TIM21_RAT	2	2	Timm21	Mitochondrial import inner membrane translocase subunit Tim21	TIM21_RAT
G3V6N2_RAT	1	1	Tmed4	Transmembrane p24 trafficking protein 4	G3V6N2_RAT
Q923Z2_RAT	1	1	Tpm1	Tropomyosin 1, alpha, isoform CRA_a	Q923Z2_RAT
TRA2B_RAT	1	1	Tra2b	Transformer-2 protein homolog beta	TRA2B_RAT
Q4V8I9_RAT	3	4	Ugp2	UTP--glucose-1-phosphate uridylyltransferase	Q4V8I9_RAT
VAPA_RAT	1	1	Vapa	Vesicle-associated membrane protein-associated protein A	VAPA_RAT
VAPB_RAT	1	1	Vapb	Vesicle-associated membrane protein-associated protein B/C	VAPB_RAT
VPS25_RAT	2	2	Vps25,	Vacuolar protein-sorting-associated protein 25	VPS25_RAT
VP26A_RAT	1	1	Vps26a	Vacuolar protein sorting-associated protein 26A	VP26A_RAT
VPS28_RAT	1	1	Vps28	Vacuolar protein sorting-associated protein 28 homolog	VPS28_RAT
VPS29_RAT	2	2	Vps29	Vacuolar protein sorting-associated protein 29	VPS29_RAT
SYYM_RAT	1	1	Yars2	Tyrosine--tRNA ligase, mitochondrial	SYYM_RAT
D3ZNL2_RAT	2	2		Uncharacterized protein	D3ZNL2_RAT
F1LSJ2_RAT	2	2		Uncharacterized protein	F1LSJ2_RAT
F1M8W1_RAT	2	1		Uncharacterized protein	F1M8W1_RAT
P97851_RAT	2	2		Titin protein homolog	P97851_RAT
